# Targeting Cholesterol-Dependent Piezo1 Activation Impairs Amoeboid Migration in Melanoma Cells

**DOI:** 10.1101/2025.07.11.664494

**Authors:** Sylvia Kuang, Alleah Abrenica, Neelakshi Kar, Jeremy S. Logue

## Abstract

Bleb-based migration enables cancer cells to navigate the heterogeneous tumor microenvironment. Here, we report a phenotypic screen identifying drugs that inhibit bleb formation, a driver of amoeboid migration. Statins, including Fluvastatin and Pitavastatin, suppress amoeboid migration of melanoma cells in confined environments by reducing intracellular cholesterol. This disrupts plasma membrane tension sensing by Piezo1, lowering intracellular Ca^2^+ levels. Both cholesterol supplementation and Piezo1 activation rescue migration in confined environments, confirming their functional link. Notably, high cholesterol biosynthesis enzyme levels correlate with reduced patient survival in melanoma. These findings reveal that cholesterol is essential for confinement sensing through Piezo1, identifying cholesterol biosynthesis or uptake as rational therapeutic targets against metastasis.

**Significance Statement:** This study builds on a phenotypic drug screen that identified statins as inhibitors of bleb-based migration, a key mode of cancer cell movement through confined spaces. We show that statins reduce membrane cholesterol, disrupting the function of the mechanosensitive channel Piezo1 and impairing melanoma cell migration. Restoring cholesterol or activating Piezo1 rescues this effect, revealing a functional link between cholesterol and confinement sensing. Our findings highlight cholesterol biosynthesis as essential for invasive cell behavior and identify it as a therapeutic vulnerability. Importantly, elevated cholesterol pathway activity correlates with reduced survival in melanoma patients, underscoring the clinical relevance of targeting this pathway to limit metastasis.
