## Supplementary material for "Targeting Cholesterol-Dependent Piezo1 Activation Impairs Amoeboid Migration in Melanoma Cells": Source data 1

### Sheet: Sheet1
Fig. 1E
	Vehicle (n = 297)		Fluvastatin (n = 270)		χ²
NL	33.25		51		2.02398e-05
LNM	51.75		47
LM	15		1.75
Fig. 1I
	Vehicle (n = 125)		Fluvastatin (n = 170)		χ²
Mesenchymal	9.36648		45.259		7.78789e-26
Amoeboid	16.645		2.47603
Hybrid	53.685		38.4012
Fig. 1K
	Vehicle (n = 90)		Fluvastatin (n = 153)		χ²
Mesenchymal	0.0001		0.0001		1.11958e-13
Amoeboid	43		23
Hybrid	17		4
Fig. 3H
	Vehicle (n = 156)		Fluvastatin (n = 161)		χ²
NL	10.1261		31.7987		2.35757e-14
LNM	72.5207		67.5256
LM	17.3532		0.675676
Fig. 3H
	Vehicle (n = 156)		Fluv. + Chol. (n = 47)		χ²
NL	10.1261		40.7475		9.67446e-25
LNM	72.5207		37.5245
LM	17.3532		21.7279
Fig. 3H
	Vehicle (n = 156)		Chol. (n = 144)		χ²
NL	10.1261		9.06987		0.0393831
LNM	72.5207		63.9463
LM	17.3532		26.9839
Fig. 5B
	Vehicle (n = 297)		Fluv. + Piezo1/2 act. (n = 246)		χ²
NL	33.25		27.2247		0.434569
LNM	51.75		55.8201
LM	15		16.9552
Fig. 5B
	Vehicle (n = 297)		Piezo1/2 act. (n = 225)		χ²
NL	33.25		29.5256		0.182525
LNM	51.75		48.9549
LM	15		21.5195
Fig. 5F
	Vehicle (n = 125)		Fluv. + Piezo1/2 act. (n = 147)		χ²
Mesenchymal	9.36648		5.98485		0.00513916
Amoeboid	16.645		32.9978
Hybrid	53.685		48.6228
Fig. 5F
	Vehicle (n = 125)		Piezo1/2 act. (n = 101)		χ²
Mesenchymal	9.36648		0.406504		9.25331e-47
Amoeboid	16.645		28.4267
Hybrid	53.685		35.2672
Fig. S1A
	Vehicle (n = 334)		Fluv. (n = 340)		χ²
NL	12.075		37.825		1.37246e-15
LNM	50.375		46.975
LM	37.55		15.2
Fig. S1A
	Vehicle (n = 334)		Fluv. + MYPT1 RNAi (n = 530)		χ²
NL	12.075		34.5		5.44175e-12
LNM	50.375		47.375
LM	37.55		18.125
Fig. S1A
	Vehicle (n = 334)		MYPT1 RNAi (n = 320)		χ²
NL	12.075		11.45		5.22684e-06
LNM	50.375		27.875
LM	37.55		60.675
